# Plant age-dependent dynamics of annatto pigment (bixin) biosynthesis in *Bixa orellana* L.

**DOI:** 10.1101/2022.12.28.522146

**Authors:** Kleiton Lima de Godoy Machado, Daniele Vidal Faria, Marcos Bruno Silva Duarte, Lázara Aline Simões Silva, Tadeu dos Reis de Oliveira, Thais Castilho de Arruda Falcão, Diego Silva Batista, Marcio Gilberto Cardoso Costa, Claudete Santa-Catarina, Vanildo Silveira, Elisson Romanel, Wagner Campos Otoni, Fabio Tebaldi Silveira Nogueira

## Abstract

Age affects the production of secondary metabolites, but how developmental cues regulate secondary metabolism remains poorly understood. Annatto *(Bixa orellana* L.) is a source of bixin, an apocarotenoid used in the world’s food industry worldwide. Understanding how age-dependent mechanisms control bixin biosynthesis is of great interest for plant biology and for pharmaceutical, cosmetic, and textile industries. Here, we used genetic and molecular tools to unravel the role of the annatto age regulated miRNA156 (miR156) targeted *SQUAMOSA PROMOTER BINDING PROTEIN LIKE (BoSPL)* genes in secondary metabolism. Low expression of several *BoSPL* genes in miR156 overexpressing annatto plants (OE::156) impacted leaf ontogeny, reducing bixin production and increasing abscisic acid (ABA) levels. Modulation of *BoCCD4;4* and *BoCCD1* expression, key genes in lycopene cleavage, was associated with diverting the carbon flux from bixin to ABA, whereas upregulation of *lycopene β cyclase* genes implies the xanthophyll biosynthetic pathway acted as a carbon sink in OE::156 plants. Proteomic analyses revealed low accumulation of most secondary metabolite-related enzymes in OE::156 plants, suggesting that miR156 targeted *BoSPLs* are required to activate several annatto secondary metabolic pathways. Our findings suggest that carbon flux in *B. orellana* OE::156 leaves was redirected from bixin to ABA production, indicating an age-dependent leaf dynamics of bixin biosynthesis. Importantly, our study opened a new venue to future annatto breeding programs aiming to improve bixin output.
