## Supplementary material for "Plant age-dependent dynamics of annatto pigment (bixin) biosynthesis in *Bixa orellana* L.": Table S1. Oligonucleotides used in this study.

### Sheet: Plan1
Table S1. Oligonucleotides used in this study.
Target gene	Primer sequences	Reference
BoALDH3H1 F	5’ – TGGTAGATACTTTCAGAGAGG – 3’	Cárdenas-Conejo et al. 2015
BoALDH3H1 R	5’ – GTTGGAGCAATCTTCAGC – 3’	Cárdenas-Conejo et al. 2015
BoALDH3I1 F	5' – TGGTAGATACTTTCAGAGAGG – 3'	Cárdenas-Conejo et al. 2015
BoALDH3I1 R	5' – GTTGGAGCAATCTTCAGC – 3'	Cárdenas-Conejo et al. 2015
BoCCD1-1 F	5' – TTCTGGCACTTAACGAGGGT – 3'	Cárdenas-Conejo et al. 2015
BoCCD1-1 R	5' – CCTTAGGATGAGCAGTGAATG – 3'	Cárdenas-Conejo et al. 2015
BoCCD4-4 F	5' – TACTGCCAAGATGATCTGG – 3'	Cárdenas-Conejo et al. 2015
BoCCD4-4 R	5' – GCATTGAGGACATGTAATGG – 3'	Cárdenas-Conejo et al. 2015
BoDXS2a F	5' – CAGGCATGGCTTTCACTT – 3'	Cárdenas-Conejo et al. 2015
BoDXS2aR	5' – CGGCAAAGGTAGATGAGTATG – 3'	Cárdenas-Conejo et al. 2015
BomiR156 F	5' – GCGGCGTTGACAGAAGAGAGT – 3'	Faria et al. 2021
BomiR156 RT	5' – GTTGGCTCTGGTGCAGGGTCCGAGGTATTCGCACCAGAGCCAACGTGCTC –3'	Faria et al. 2021
BomiR172 F	5' – CCTGAGAGAATCTTGATGATG – 3'	This work
BomiR172 RT	5' – GTCGTATCCAGTGCAGGGTCCGAGGTATTCGCACTGGATACGACATGCAG – 3'	This work
BoPSY1 F	5' – CGATGAGGCAGAGAAAGGAG – 3'	Moreira et al. 2022
BoPSY1 R	5' –TGGCGATACAACAACAAGGA – 3'	Moreira et al. 2022
BoRPS9 F	5' – ACTTCTCTCTCACCAGTCCGT – 3'	Faria et al. 2021
BoRS9 R	5'– GCCTTCTTCATGGAGGCCTT – 3'	Faria et al. 2021
BoSABATH1 F	5' – ACGGAGGAAGCTATCACCA – 3'	Cárdenas-Conejo et al. 2015
BoSABATH1 R	5' – GACGTGATATTCAGGGGATC – 3'	Cárdenas-Conejo et al. 2015
BoSABATH3 F	5' – TTATGGCCGTCTCTGAGGT – 3'	Moreira et al. 2022
BoSABATH3 R	5' – ACCTGGCACTCCTGATACG – 3'	Moreira et al. 2022
BoSABATH4 F	5' – TCCCGTCTACAAATGGCA – 3'	Cárdenas-Conejo et al. 2015
BoSABATH4 R	5' – AATTTCGGAGATGACCAGG – 3'	Cárdenas-Conejo et al. 2015
BoSPL 6 F	5' – TCAGGCTTCAACAGGTGGTGT – 3'	This work
BoSPL 6 R	5' – ACCTTGGTAAATCCCATCGGCA – 3'	This work
BoSPL 13a F	5' – CAGCTGAGGGACGGAACCTA – 3'	This work
BoSPL 13a R	5' – TGGAGGTGTTGTCTGCTTGC – 3'	This work
BoSPL 13b F	5'– AATGGTCCAACAGCAACGGAG – 3'	This work
BoSPL 13b R	5' – TGCAGATGACCCATGATGCC – 3'	This work
Universal Reverse	5' – GTGCAGGGTCCGAGG – 3'	Morea et al., 2016
BoZDS F	5' – TCCTCTCCATGGGATTCAAG – 3'	Moreira et al. 2022
BoZDS R	5' – GACTGAAGGCAAGAGCCAAA – 3'	Moreira et al. 2022
Boβ-LYC1 F	5' – ATTGTCCAGTGCCTTGGTTC – 3'	Cárdenas-Conejo et al. 2015
Boβ-LYC1 R	5' – CCATGCCAATATCGAGGTTC – 3'	Cárdenas-Conejo et al. 2015
Boβ-LYC2 F	5' – TTCAAGGCCAGCTTGATCGT – 3'	Cárdenas-Conejo et al. 2015
Boβ-LYC2 R	5' – GTGTTTGGGTTCGACGAGGA – 3'	Cárdenas-Conejo et al. 2015
Boε-LYC2 F	5' – TTGGAAGTCTTGGAGAAGGAC – 3'	Cárdenas-Conejo et al. 2015
Boε-LYC2 R	5' – ACTTATCGGCTAATCTGGACTG – 3'	Cárdenas-Conejo et al. 2015
References:
Cárdenas-Conejo Y, Carballo-Uicab V, Lieberman M, Aguilar-Espinosa M, Comai L, Rivera-Madrid R. 2015. De novo transcriptome sequencing in Bixa orellana to identify genes involved in methylerythritol phosphate, carotenoid and bixin biosynthesis. BMC Genomics 16:877
Faria DV, Correia LN F, Souza MVC, Ríos-Ríos AM, Vital CE, Batista DS, Costa MGC, Otoni WC. 2019. Irradiance and light quality affect two annatto (Bixa orellana L.) cultivars with contrasting bixin production. Journal of Photochemistry and Photobiology B: Biology 197: 111549.
Moreira VS, Carius SV, Soares VLFS, Sousa AO, Nascimento KT de S, Santana MR, Rebouças YNH, Leitão CAE, Goliatt PVZC, Faria DF, et al. 2022. Dynamics of annatto pigment synthesis and accumulation revealed by integrated chemical, anatomical, and RNA-Seq analyses. biorxiv. doi: https://doi.org/10.1101/2022.09.14.507995
Morea EGO, Silva EM, Silva GFF, Valente GT, Barrera-Rojas CH, Vincentz M, Nogueira FTS 2016. Functional and evolutionary analyses of the miR156 and miR529 families in land plants. BMC Plant Biology 16: 4
