## Supplementary material for "Plant age-dependent dynamics of annatto pigment (bixin) biosynthesis in *Bixa orellana* L.": Table S2. List of SPL code gene and their respective gene name for each plant species analyzed.

### Sheet: Annatto
Table S2. List of SPL code gene and their respective gene name for each plant species analyzed.
Gene Name	Seq. name	Description	Length	#Hits	e-Value	sim mean	seq. Nucleotide	seq. protein
BoSPL1	c18045_g2_i4|m.156175	squamosa promoter-binding 1 isoform X1	1039	20	0	80.45	ATGGAGGCTAGACTTGGAGGTGAAGCTCATCATTTCTACGGGATGAATCCTATGGATTTGAGGACCGTAGGTAAAGGGACTTTAGAGTGGGATTTGAATGATTGGAAATGGGACGGCGATCTTTTTACAGCTACTCCATTGAATTCTGTGCCATCAGATTGCAGGAGCAAGCAGTTCTTCCCTGCTGCGCTTGAAATCCATGAGAACGCTGCTTTGTCCAACAGTTCATCTTCTTGTTCAGAAGATAATAATAATAATAATCCAGGAAATGAGAAAGGAAAGAGGGAATTGGAGAAGAGGAGGAGGGTTTTGGTTGTTGAAGATGAAGAGGTAAATGATCAACCTGGCTCCCTTGATTTTAAGCTGGGTGGGCAAGTTTTCCCTATAATGGATGGGGAT…	MEARLGGEAHHFYGMNPMDLRTVGKGTLEWDLNDWKWDGDLFTATPLNSVPSDCRSKQFFPAALEIHENAALSNSSSSCSEDNNNNNPGNEKGKRELEKRRRVLVVEDEEVNDQPGSLDFKLGGQVFPIMDGDEKTGKKTKVSTIASNRAVCQVEDCRADLSNAKDYHRRHKVCDMHSKASKALVGNVMQRFCQQCSRFHVLQEFDEGKRSCRRRLAGHNKRRRKTHPDNVTNGGSLNDERSSSYLLISLLKILTNMHSNNSDQTKDQDLLSHLLRSLASLASSTNGRNISGLLQGSEGVVNAGTSLVNNGKVSGVLPNGSEPARPSGSAANIDGRTNIADRLRKMGQCGTVPASDLAESDKFTDYPHGGSIQPLFGSPSGLSIPPKGGLPAGANEATA…
BoSPL2	c17101_g1_i1|m.124387	squamosa promoter-binding 2	473	20	0	76.65	ATGAGTTCTCTCTCTCTGATGGAGTGGAATGCCAAAACCCCCTTACAGTGGGACTGGGAAAATCTAATAATGTTCAATGCAACACCTTCTGAATTTCCTAGGAAGCTACGACCAACAGAGTGGGAGATGGATGGAGGAGGAATGGACTCTGGGTCTGTCTACTCATCTGGAGCTAATGGTGGTAGTGGTGGTTCTGGTTCTGATTTGGGACTTGCCTCTCTGTCAAGGAGCTCTAAATCAGCATCCATTAATTCCTCATCTATGGGGGAGGTAAAAGCAACCAAATTTACTTTAGAGGGCTTTGAAGATGTTCCAAATGATTTTAGTAGTAAGCAAGGGTTTGCCAAGACTGAGCAAACTGGTACTTCTCCAACTCTTGAGGCTTCAGTTGGCTCTGGC…	MSSLSLMEWNAKTPLQWDWENLIMFNATPSEFPRKLRPTEWEMDGGGMDSGSVYSSGANGGSGGSGSDLGLASLSRSSKSASINSSSMGEVKATKFTLEGFEDVPNDFSSKQGFAKTEQTGTSPTLEASVGSGEPFLSLKLGKRTYFEDVCTGNVAKSSSSVIPPSSVVPAKRSKAHCQSTQAPRCLVEGCNLDLSSAKDYHRKHRVCESHSKCPKVIVGGLERRFCQQCSRFHSLSEFDEKKRSCRRRLSDHNARRRKPHTEAVHFSAARLSSSSYDGKQEMSFAWNRVPFVQTKPSESFAWEDTFSSKPTQMKIYTPAKVGNVNGQLQLPHQLNSIAGHDSNGLLAPKVKRNTAEGLNQGVEASTVSSSMGVTQDLHRALSLLSTESWGTCEPKHGS…
BoSPL3	c11958_g1_i1|m.43752	squamosa promoter-binding 3	195	20	4.30832e-64	82.4	ATGGAACTTTGGTGGTCCTCACACATGATTCTCTTCCCTTTTTCACCTTCTTATCTAGGTCTTTTTTATTCTTCTTCTTGCTGTCTGCAAGCTCTCCCATCATACTCTCCTCTTGATTCCCTACTGTATTTCTCTTTCCTTGCTCTTTGCTCGAAAGAAATGGGAACAAGCAAGGCTGATGGGAAGAGGAGCTTGAAAGATATGGTGGAAGATGAGGAGGAGGAGGAGGATGAGGACACCGGCGGAGGGCTAGGCTTTGGCGATGATGACAAGAAGAAGAAAGGCAAGAGAGGACAGAGTGCAGGAGGGTCAACGCCGCCAGGCTGCCAGGTGGAGAGCTGCCCGGCCGATATGACAGACGCTAAGCGATACCACAGGCGCCACAAAGTGTGTGAGTTT…	MELWWSSHMILFPFSPSYLGLFYSSSCCLQALPSYSPLDSLLYFSFLALCSKEMGTSKADGKRSLKDMVEDEEEEEDEDTGGGLGFGDDDKKKKGKRGQSAGGSTPPGCQVESCPADMTDAKRYHRRHKVCEFHAKAAVVRVAGLQQRFCQQCSRFHEVTEFDENKRSCRRRLAGHNERRRKSSSDYHGEGSNY*
BoSPL4	c12568_g1_i2|m.49427	squamosa promoter-binding 20	181	20	1.7535e-68	74.85	ATGGAAGCCAGTCGTCTTGAAAGAAAGAGCGGTTTAAGAGAAAATATGAGTAAGGATTTCGTCAATGTCGAAGATGATATTTACAATGACATGGACGAAGAAGAAGAGGGTGGCGGTGATGGCTTCGGAGATGATGAAAAGAAGAAGAAGGTGCTGTACGGAAGGAAAGGTTCTGGCAGCAGTGGTGGGGTGTCTCTGCCTTCTTGCCAGGTGGAGAAATGCGGAGCAGATTTGACAGAGGCAAAGCGATACCACAGGCGGCACAAGGTGTGTGAGGCTCATGCTAAAGCCTCTGCTGTGACTGTCTCCGGTCTCAAACAGAGGTTTTGCCAGCAATGCAGCAGGTTCCATGAACTATCAGAGTTCGATGATGCGAAGAGGAGCTGTAGAAGGCGTTTG…	MEASRLERKSGLRENMSKDFVNVEDDIYNDMDEEEEGGGDGFGDDEKKKKVLYGRKGSGSSGGVSLPSCQVEKCGADLTEAKRYHRRHKVCEAHAKASAVTVSGLKQRFCQQCSRFHELSEFDDAKRSCRRRLAGHNERRRKISAETCVEGTSRKGFSRQVDERGRIPIAVPGKNRHHIS*
BoSPL5a	c14723_g1_i2|m.75835	squamosa promoter-binding 4	135	20	7.54577e-28	79.3	AAAAGCCCCATCTTTCTTTCTCATGATGGTAATAACAGCAAGAGAAAGAAAGATGGGGCTTTTGGTGCCGGTGCGAATGGCGGCTGCGGAGCTGGAGGTGGTGGTGGGTCTGTGAGGAGGAGCTCAAGTGGTGGCGGCGGTGGTGCTCTGCTGAGGTGTTGTCAAGCAGAGAAGTGTACGGCTGATCTGAGTGATGCCAAGCAGTACCATAAGAGGCATAAAGTATGCGAGTATCATGCCAAGGCTCAGGTTGTGCTGGTCGCTGGGATTAGGCAGCGCTTCTGTCAACAATGCAGCAGGTTTTCTTGGGCTCTCCCTTTTCTCTGCTTCCTCCACATTCAAGCTGTATTCTTTGTGAAAACCTACAAATTTTATTTCAATTGCTTCAGAATTACTTAT…	KSPIFLSHDGNNSKRKKDGAFGAGANGGCGAGGGGGSVRRSSSGGGGGALLRCCQAEKCTADLSDAKQYHKRHKVCEYHAKAQVVLVAGIRQRFCQQCSRFSWALPFLCFLHIQAVFFVKTYKFYFNCFRITYS*
BoSPL5b	c11405_g1_i1|m.39247	squamosa promoter-binding 3	144	20	1.35011e-36	73	ATGGCAAAAAGATCACTCAAAACACAAAAAGAAATACAAGATGACCTCGAATCAGAAGTAGAATCAGAGCTGGAGGAGGAGCAAGAAGCGGAGACAGAGAGGGAAGATAGTGAAGAGGACGAGGAAGAGGAGAGACGGGAGAAAAGGGTGATGATAAGAGTGGTGCCTCGGGAGAGATTTGAGAGGAAGGATTTGCTACAGTCACGGCTCGTGAGCTTTAGCACCTCCAGCAGTGTTTTCAATGGCGGTGCTGCAGCTACTGCTGGAGCAGGTAACTATTTGTGTTGTCAAGCCGACGAATGCGGTATGGATTTGAGAGATGCAAAGCAATACCACAGGCGCCACAAGGTATGCGAGCGCCACGCTAAGGCTGCTGTCGTTTTGGTCAAGGGCCTCCGC…	MAKRSLKTQKEIQDDLESEVESELEEEQEAETEREDSEEDEEEERREKRVMIRVVPRERFERKDLLQSRLVSFSTSSSVFNGGAAATAGAGNYLCCQADECGMDLRDAKQYHRRHKVCERHAKAAVVLVKGLRQRFCQQCSRV*
BoSPL6	c15846_g1_i1|m.95040	squamosa promoter-binding 6	552	20	0	76	ATGGAGTCTTGGAGCTTTGTTCCTGGGGTGAAGGGGTCTGTCTCCAGTGTAACAATCTCACCTTCTGATTCATTTGGTAGAAGTAAAAGTGCAGTGATGAACTGGGAATTGAAAGGTCCATATGGTTTTAGCAACAGCTTATTGGTCTCAGGCCATCAGGCTTCTGAAAATCATGCGTTTGGGGAACTGGGTTATGGAGAGTTGATGGGGAAACAATTAGACAATGATTCAGTAAGTGTAGGGAGAACTGTGAACCCGATTATGGGTTCCCTGAATGCAGTTTCTGGGGAGGACGAATCTACTTCAAAGCTTTCCAGCTCTGTGGTGGATTCCAACAGTCGAGATTCTTCACTTATAGATTTAAAGCTGGGGAGGTTTGCTGATCACAGAGATGTCCAG…	MESWSFVPGVKGSVSSVTISPSDSFGRSKSAVMNWELKGPYGFSNSLLVSGHQASENHAFGELGYGELMGKQLDNDSVSVGRTVNPIMGSLNAVSGEDESTSKLSSSVVDSNSRDSSLIDLKLGRFADHRDVQNLNFSKGRPILSSSESSTAPKRVRAAGISSNTAYCQVYGCNKDLSSSKDYHKRHKVCEVHSKTAKVIVNGIEQRFCQQCSRFHLLAEFDDGKRSCRKRLAGHNERRRKPQVGIHSVRTGRLLQQYNGFAGSRIHGPMFTTSFICQDLLPGGLWYPEKYVTNDWCKRIKIEDGTEYSSLPVIPITNAHFHSKSLFPSSDFEKLFPSFHDNGANAVTGSILTENSTRYSHDFGGPNSGSRPLFQQTSLRSEDFNVFDTSSTIQGLSGI…
BoSPL7	c12334_g1_i1|m.47087	squamosa promoter-binding 7 isoform X1	239	20	5.45578e-100	78	ATGGAAGAAGAACCGCAACGCGGCGAGGAACGGATTAAGGTGCCCGGAATGGAGATGCACCTTCCGGAGGCCGAAGTGGATCCCGCCTCCTCTTCCTCCGCCATATGGGACTGGAGTGATCTTCTCGACTTCACCGTCGACGAAAACTTCCCTCTCTCTTTTGACTCCGATAATTTGACTCCTCCTTTATTCGATACTCATCCGGAAGTTCCTGCTCCGGCTGCCGATCGAGTCAGGAAGCGGGACCCGCGGCTCGCATGTGTTAATTTTCTGGCGGGTCGGGTCCCCTGTGCCTGCCCCGAGGTCGACGAGAAGCTTGAAGAGGAGGAGGCTGCGATGCCGGGGAAGAAGCGGCCTCGGACTGCGCGGGCAGGGACGGCTCGGTGCCAGGTTGCGGGT…	MEEEPQRGEERIKVPGMEMHLPEAEVDPASSSSAIWDWSDLLDFTVDENFPLSFDSDNLTPPLFDTHPEVPAPAADRVRKRDPRLACVNFLAGRVPCACPEVDEKLEEEEAAMPGKKRPRTARAGTARCQVAGCEADISELKGYHRRHRVCLRCANASTVLIDGETKRYCQQCGKFHILSDFDEGKRSCRRKLERHNNRRRRKPVDAKVRVDKEPQAALPTEEIACDGEAVNGTVKLV*
BoSPL8	c15957_g1_i1|m.97220	squamosa promoter-binding 8	322	20	1.84283e-155	78.3	ATGCTTGAATATGAGTGGGGAAACCCGTCAACAATAATGCTGTCAGGCGACGATTCGACCCACGAGCCCGACCCGAGTCGCCAGATTTTCGATCACTACTCTAGCGCCACCGCGCACCAATCGTTCAACGACGCTCTCCTCCACCAACAAAATACCGCAGGCAACACGAATGCCTTCGCCCAACAAAACCACTTCCATAACCCTACACAAAGCCAAGCTCATCTCCACTCTTTGTACGACGTCCCACGCGCCTATTCTAGTGCGTCCACGTATATCACGCCCCACCCTACCTCCTTGCTTTCCTTGGACCCTGTGTCTGGCGCCGGAGGAAGCGCTGCCACTTACTTTGTGGTCCCCAAGACCGAGGAAGTATCTAGGCCCGTTGACTACACGAGGATT…	MLEYEWGNPSTIMLSGDDSTHEPDPSRQIFDHYSSATAHQSFNDALLHQQNTAGNTNAFAQQNHFHNPTQSQAHLHSLYDVPRAYSSASTYITPHPTSLLSLDPVSGAGGSAATYFVVPKTEEVSRPVDYTRIGLNLGGRTYFSSAEDDFVNRLYRRSRPGDPASTNSPRCQAEGCNADLTHAKHYHRRHKVCEFHSKASTVIAAGLTQRFCQQCSRFHLLSEFDNGKRSCRKRLADHNRRRRKSQQQSSQENQKSQIETARNSTSDNLARSPPDSGAQSSSSVTVAVSPPRMSLDCFPQRPYHATASSTSSSSSLFFSSG*
BoSPL10	c15320_g1_i1|m.85728	Squamosa promoter-binding 12	468	20	0	68	ATGGACTGGAACTTAAGGACTGCATCAGATTGGGACTGGGAGAACTTAACGGGGTTCAGTACCAAGACAACTGATATTTCAAAGCAGGCCCAACCAACAATCAACAAGACGAAGGGAGATGGAGGGATGGATAATCCATCTCTATATTCATCAGGAGCTGGTGATTTCTCAGGTTCTGATATGGGCCATGATTCTTTATCCAAGAGCTCCTTCTCAGCTTCAGCAGATTCATCATCTAAGGAGGGAATGAAGATATATAGTACTGCTGAGGATATTCCTAATAGTTTTGGTGAAATGAATGACTTGACCACTGTAAATAATACAGAGAATTTTCCATCTTTGGGTGCTTGTGTCCATTCTGGTGAACCAATTATTGGTCTGAAGCTTGGTAGACGGACT…	MDWNLRTASDWDWENLTGFSTKTTDISKQAQPTINKTKGDGGMDNPSLYSSGAGDFSGSDMGHDSLSKSSFSASADSSSKEGMKIYSTAEDIPNSFGEMNDLTTVNNTENFPSLGACVHSGEPIIGLKLGRRTYFEDVCAASTDQSLSSSMISSSSSATTKRSRASYQSTQSPRCQVEGCNLDLKSAKDYHRRHRICESHSKSPKVIVAGMERRFCQQCSRFHELSEFDDKKRSCRRRLSDHNARRRRPHSEAIQFNSARLSSSFYSDGRQEMNFLANRVPFAAANPKWPSACSFKFTQAGDFFSRPGKAEGTGRQLNVPNNQMPSATSRVETDSTRILSFGSSTHRVLSEGLEASALSSNLDVAPDFQRALSLLSTTSWDGSNESESTSLDNLVFVNK…
BoSPL13a	c18053_g4_i13|m.156616	squamosa promoter-binding 13A	391	20	0	74.35	ATGGACTGGAACTCGAAAGCTACTTGGGATTTGACTGAATTTGTGGAAGAGGCAATACCAAAGATTGAAGCAGTGGATGGATCAATTAACTTCAAAGGTTCTGGGAAAAAAGGGGATTTTTCAGTTGATTTGAAGCTTGGCCAGGTGGGTAATTCGGGAAAGGAGTTAATGGATAAATGGAAGGAGCCAGGAGACTTCAAAATGGAGTCTTCTCAATCAGGGTCATCCAAGAGGGCAAGGGCAACTAGCAATGGGAATCAGACAGTTTCTTGCCTGGTGGACGGCTGCGACTCAGACCTTAGTAATTGTAGGGATTACCATAGGCGGCATAAGGTTTGTGAGCTTCACTCCAAGACTCCTCAGGTTATGATTGGCGGCCAGAAGCAAAGGTTCTGCCAA…	MDWNSKATWDLTEFVEEAIPKIEAVDGSINFKGSGKKGDFSVDLKLGQVGNSGKELMDKWKEPGDFKMESSQSGSSKRARATSNGNQTVSCLVDGCDSDLSNCRDYHRRHKVCELHSKTPQVMIGGQKQRFCQQCSRFHSLEEFDEVKRSCRKRLDGHNRRRRKPQPDPLSRTGTYLSSYQVVSGTQMLPFSSSHVNPSTTVVKTSWAGKADADGRHFEREQQLQSAEGRNLFLGSSPSSYTSGGKQFTFLQADNTSTLHNQTSAQASVRQHLLRTVPFSETGGGNLNMFCDRLTTTAPIRDSDCALSLLSSPQTQTSGISLSNMVQPSTIPLVQSLGPSLQNHVVAPMDSVVVANGRGAAANCTGMFQMGSDGSSANDQGPQTLPFHWE*
BoSPL13b	c17347_g1_i2|m.131079	squamosa promoter-binding 16	317	20	6.10356e-156	74.75	ATGGAATCCTCTTCCGGTAGCGCTGGTGCATTGAAGAGGGCTCGGCCACCTGCCACTGGGAACCAAGTACCTTCCTGCTTGGTCGATGGATGCACTGCAGACCTCAGTAAATGCAGGGATTATCATCGACGCCATAAAGTATGTGAGGTCCATTCCAAGACCCCAAAGGTTACAATTAGAGGTCAGGAGCAACGATTCTGCCAGCAGTGCAGCCGGTTTCATTCATTGGTGGAGTTCGATGAGGGAAAAAGAAGCTGCAGGAAACGTCTAGATGGACATAACCGGCGTAGGAGGAAGCCACAACCAGATTCTCTGTCCATAAATTCTGGAAGGTTTCTGTCGGGTCACCAAGGTTCTAGATACTTACCATTTGGGAGCCCCCAACTATTTTCATCTACC…	MESSSGSAGALKRARPPATGNQVPSCLVDGCTADLSKCRDYHRRHKVCEVHSKTPKVTIRGQEQRFCQQCSRFHSLVEFDEGKRSCRKRLDGHNRRRRKPQPDSLSINSGRFLSGHQGSRYLPFGSPQLFSSTNITSTWVGNTKAETEMHSELDLSSRNSMFAGSSLLNYKGEKPFPFLQGTSSILPTVSLSQPLLDANSSSGNGGSSRKMFSNGLNQVINSNRALSLLSSQPAETREIGLSPMVQSDPGRSSVPNLHYNGPTATEGAEQAGISFLLFDGRSNTHLLGQDMDMFRTGHHGSSATGTAHQTLSSSWE*
BoSPL14	c17721_g1_i2|m.143688	squamosa promoter-binding 14	1085	20	0	83.35	ATGGAGGAGGTAGGGGCGCAAGTAGCATCTCCCATTTTTTTCCACCAGGCGCTCTCGAGCCGATTCTGTGAGCCAACTTCGATGGCGAGGAAACGTGATCTTTCTTATCAGACTTCAGGTTTTCAATACCAGCAGCCTTCTCATCAGCGGCTTCCCTCTTCTGGGGTTCAGAATCCCTTGGATAACTGGAATCCGAGGCTATGGGAGTGGGACAGTGCAAGATTCGTTGCTAAACCGTTGGACATGGATATTCTGCGTTCAGGGACTGCAACAACTGAGCAAAGAAGGAAAGAGGAGGCTAGTGGAAGTGGGAACCCTACGACTTCAAAGAAGGTTGCTGTTGCAAATGAAGACGATGAGAGCCTGCAGTTGAATCTGGGAGGAGGGTTGAACTCTGTG…	MEEVGAQVASPIFFHQALSSRFCEPTSMARKRDLSYQTSGFQYQQPSHQRLPSSGVQNPLDNWNPRLWEWDSARFVAKPLDMDILRSGTATTEQRRKEEASGSGNPTTSKKVAVANEDDESLQLNLGGGLNSVEEPVSRPNKRVRSGSPGGGNYPMCQVDNCKEDLSSAKDYHRRHKVCELHSKATKALVGKQMQRFCQQCSRFHPLSEFDEGKRSCRRRLAGHNRRRRKTQPEDVSSRPFLPGNRDNSGNGNLDIVNLLTALARAQGKNEGSINGFSVPDRDQLIQILSKLNSLPLPMDLAAKLPDMGCLNKKGPDQPLSAHLTQLNGKNASSPSTMDLLAALSATLAASSPDALAILSQRSAQSSDSEKTKSICPDQAVVPNLRKKAPMEFTSVGGE…

### Sheet: Arabidopsis
Gene code	Gene name
At2g47070	AtSPL1
At5g43270	AtSPL2
At2g33810	AtSPL3
At1g53160	AtSPL4
At3g15270	AtSPL5
At1g69170	AtSPL6
At5g18830	AtSPL7
At1g02065	AtSPL8
At2g42200	AtSPL9
At1g27370	AtSPL10
At1g27360	AtSPL11
At3g60030	AtSPL12
At5g50570	AtSPL13
At1g20980	AtSPL14
At3g57920	AtSPL15
At1g76580	AtSPL16

### Sheet: Tomato
Gene code	Gene name
Solyc04g045560.4.1	SlySBP2/SlSPL2
Solyc02g077920.4.1	CNR
Solyc10g009080.4.1	SlySBP3
Solyc07g053810.3.1	SlySBP4
Solyc05g012040.4.1	SlySBP6b/SlSPL6b
Solyc12g038520.3.1	SlySBP6c
Solyc01g080670.3.1	SlySBP7
Solyc10g018780.3.1	SlySBP8a
Solyc01g090730.3.1	SlySBP8b
Solyc05g015510.3.1	SlySBP10
Solyc05g053240.4.1	SlySBP12b
Solyc05g015840.3.1	SlySBP13
Solyc10g078700.3.1	SlySBP15
Sequencias without SBP domain:
Solyc03g114850.4.1	SlySBP6a/SlSPL6a
Solyc01g068100.4.1	SlySBP12a
Reference
Salinas, M., Xing, S., Höhmann, S. et al. Genomic organization, phylogenetic comparison and differential expression of the SBP-box family of transcription factors in tomato. Planta 235, 1171–1184 (2012). https://doi.org/10.1007/s00425-011-1565-y

### Sheet: Cacau
Gene Code	Gene name	NCBI
Thecc.01G323200.1	TcSPL1a
Thecc.04G311800.1	TcSPL1b	PKI43083.1
Thecc.02G206500.1	TcSPL2	EOX99816.1
Thecc.06G183900.1	TcSPL3	EOY28200.1
Thecc.07G094900.1	TcSPL4	EOY13068.1
Thecc.02G183100.1	TcSPL5a	EOX99466.1
Thecc.01G007400.1	TcSPL5b
Thecc.02G326500.1	TcSPL6a
Thecc.03G106000.1	TcSPL6b
Thecc.04G274300.1	TcSPL7	EOY06351.1
Thecc.01G386700.1	TcSPL8	EOX96364.1
Thecc.05G168900.1	TcSPL9
Thecc.03G131700.1	TcSPL13a
Thecc.02G203100.1	TcSPL13b
Thecc.08G098100.1	TcSPL14	EOY15863.1

### Sheet: Populus
Code name	Gene name (a)	Gene name (b)
Potri.001G055900.6	PtSBP1	PtSBP22
Potri.001G058600.1	PtSBP2	PtSBP12
Potri.001G398200.2	PtSBP3	PtSBP6
Potri.002G002400.8	PtSBP4	PtSBP25
Potri.002G142200.1	PtSBP5	PtSBP9
Potri.002G142400.1	PtSBP6	PtSBP18
Potri.002G188700.4	PtSBP7	PtSBP26
Potri.003G169400.1	PtSBP8	PtSBP23
Potri.003G172600.9	PtSBP9
Potri.004G046700.1	PtSBP10	PtSBP3
Potri.005G258700.1	PtSBP11	PtSBP24
Potri.007G138800.1	PtSBP12	PtSBP8
Potri.008G097900.4	PtSBP13
Potri.008G098600.1	PtSBP14	PtSBP2
Potri.008G197000.1	PtSBP15	PtSBP16
Potri.010G026200.1	PtSBP16	PtSBP1
Potri.010G154000.2	PtSBP17	PtSBP17
Potri.010G154300.2	PtSBP18	PtSBP19
Potri.011G055900.1	PtSBP19	PtSBP4
Potri.011G116800.1	PtSBP20	PtSBP5
Potri.012G100700.4	PtSBP21
Potri.014G057700.3	PtSBP22	PtSBP10
Potri.014G057800.1	PtSBP23	PtSBP11
Potri.014G114300.1	PtSBP24	PtSBP7
Potri.015G060400.5	PtSBP25	PtSBP15
Potri.015G098900.4	PtSBP26	PtSBP14
Potri.016G048500.1	PtSBP27	PtSBP13
Potri.018G149900.3	PtSBP29	PtSBP21
Reference
(a) Guo, Q.; Li, L.; Zhao, K.; Yao, W.; Cheng, Z.; Zhou, B.; Jiang, T. Genome-Wide Analysis of Poplar SQUAMOSA-Promoter-Binding Protein (SBP) Family under Salt Stress. Forests 2021, 12, 413. https://doi.org/10.3390/f1204010.3390/f12040413
(b) Hou H, Li J, Gao M, Singer SD, Wang H, Mao L, et al. (2013) Genomic Organization, Phylogenetic Comparison and Differential Expression of the SBP-Box Family Genes in Grape. PLoS ONE 8(3): e59358. https://doi.org/10.1371/journal.pone.0059358

### Sheet: Grapes
Gene Code	Gene name (a)	Gene name (b)
VIT_201s0011g00130.1	VvSBP1
VIT_201s0010g03710.5	VvSBP2
VIT_201s0010g03910.2	VvSBP3	VvSPL13-L2
VIT_204s0210g00170.1	VvSBP4	VvSPL5-L2
VIT_205s0020g00700.4	VvSBP5	VvSPL12-L
VIT_205s0020g02160.1	VvSBP6	VvSPL7-L
VIT_207s0005g02260.1	VvSBP7	VvSPL1-L
VIT_208s0007g06270.1	VvSBP8	VvSPL9-L
VIT_210s0003g00050.1	VvSBP9	VvSPL3-L
VIT_211s0065g00170.3	VvSBP10
VIT_212s0028g03350.1	VvSBP11	VvSPL4-L
VIT_214s0068g01780.1	VvSBP12
VIT_215s0021g02290.1	VvSBP13
VIT_215s0021g02300.3	VvSBP14	VvSPL8-L
VIT_217s0000g01260.1	VvSBP15	VvSPL13-L1
VIT_217s0000g05020.1	VvSBP16	VvSPL6-L
VIT_218s0122g00380.2	VvSBP17	VvSPL14-L
VIT_219s0014g02350.1	VvSBP18	VvSPL5-L1
References
(a) Hou H, Li J, Gao M, Singer SD, Wang H, Mao L, et al. (2013) Genomic Organization, Phylogenetic Comparison and Differential Expression of the SBP-Box Family Genes in Grape. PLoS ONE 8(3): e59358. https://doi.org/10.1371/journal.pone.0059358
(b) Díaz-Riquelme, J., Grimplet, J., Martínez-Zapater, J.M. et al. Transcriptome variation along bud development in grapevine (Vitis viniferaL.). BMC Plant Biol 12, 181 (2012). https://doi.org/10.1186/1471-2229-12-181

### Sheet: Rice
Gene Code	Gene name
LOC_Os01g18850.1	OsSPL1
LOC_Os01g69830.1	OsSPL2
LOC_Os02g04680.1	OsSPL3
LOC_Os02g07780.1	OsSPL4
LOC_Os02g08070.1	OsSPL5
LOC_Os03g61760.1	OsSPL6
LOC_Os04g46580.1	OsSPL7
LOC_Os04g56170.1	OsSPL8
LOC_Os05g33810.1	OsSPL9
LOC_Os06g44860.1	OsSPL10
LOC_Os06g45310.1	OsSPL11
LOC_Os06g49010.4	OsSPL12
LOC_Os07g32170.1	OsSPL13
LOC_Os08g39890.1	OsSPL14_IPA
LOC_Os08g40260.1	OsSPL15
LOC_Os08g41940.1	OsSPL16
LOC_Os09g31438.1	OsSPL17
LOC_Os09g32944.1	OsSPL18
LOC_Os11g30370.1	OsSPL19
Reference
Xie K, Wu C, Xiong L. Genomic organization, differential expression, and interaction of SQUAMOSA promoter-binding-like transcription factors and microRNA156 in rice. Plant Physiol. 2006 Sep;142(1):280-93. doi: 10.1104/pp.106.084475.

### Sheet: Switchgrass
Gene Code	Gene name
Pavir.Ab00499.1	PvSPL1
Pavir.Aa03225.1	PvSPL2
Pavir.J11258.1	PvSPL3
Pavir.Fb01946.1	PvSPL4
Pavir.Ba01711.1	PvSPL5
Pavir.Bb02759.1	PvSPL6
Pavir.Ba01146.1	PvSPL7
Pavir.Bb02800.1	PvSPL8
Pavir.J30793.1	PvSPL9
Pavir.J28847.1	PvSPL11
Pavir.Fb00717.1	PvSPL12
Pavir.Ea03909.1	PvSPL13
Pavir.J02262.1	PvSPL14
Pavir.Hb01173.1	PvSPL15
Pavir.Ha00508.1	PvSPL16
Pavir.Ba00884.1	PvSPL17
Pavir.Ab00358.1	PvSPL18
Pavir.Aa03368.1	PvSPL19
Pavir.Gb01121.1	PvSPL20
Pavir.Ga01083.1	PvSPL21
Pavir.Ga00066.1	PvSPL22
Pavir.Gb00284.1	PvSPL23
Pavir.Db00525.1	PvSPL24
Pavir.Da00293.1	PvSPL25
Pavir.Ab00520.1	PvSPL26
Pavir.Aa03333.1	PvSPL27
Pavir.Fb01917.1	PvSPL30
Pavir.Fa00457.1	PvSPL31
Pavir.J01500.1	PvSPL32
Pavir.Ia00235.1	PvSPL33
Pavir.Ea01625.1	PvSPL34
Pavir.Eb01272.1	PvSPL35
Reference
Wu, Z., Cao, Y., Yang, R. et al. Switchgrass SBP-box transcription factors PvSPL1 and 2 function redundantly to initiate side tillers and affect biomass yield of energy crop. Biotechnol Biofuels 9, 101 (2016). https://doi.org/10.1186/s13068-016-0516-z
