## Supplementary material for "Plant age-dependent dynamics of annatto pigment (bixin) biosynthesis in *Bixa orellana* L.": Table S3. Total content of chlorophyll a (Chl a) and b (Chl b), carotenoids, and anthocyanin adjusted by fresh weight in non-transformed (Nt) and OE::

### Sheet: Plan1
Table S3. Total content of chlorophyll a (Chl a) and b (Chl b), carotenoids, and anthocyanin adjusted by fresh weight in non-transformed (Nt) and OE::156 (OE::156_1 and OE::156_4) leaves of Bixa orellana plants.
Line	Chl a (µg mg-1)	Chl b (µg mg-1)	Carotenoids (µg mg-1)	Chl a/b (µg mg-1)	Anthocyanin ((A530 - A657) g-1)
Nt	0.034 ± 0.0005	0.034 ± 0.0006	0.235 ± 0.0187	1.006 ± 0.0257	0.002 ± 0.0001
OE::156_1	0.062 ± 0.0137	0.055 ± 0.0102	0.227 ± 0.0296	1.104 ± 0.0876	0.002 ± 0.0003
OE::156_4	0.030 ± 0.0018	0.032 ± 0.0012	0.216 ± 0.0086	0.923 ± 0.0306	0.002 ± 0.0005
