## Supplementary material for "Plant age-dependent dynamics of annatto pigment (bixin) biosynthesis in *Bixa orellana* L.": Table S5. List of secondary metabolism-associated proteins extracted from the proteome list.

### Sheet: Plan1
Table S5. List of secondary metabolism-associated proteins extracted from the proteome list.
Accession	Protein Description Databank	Protein Description (Blast2GO)	GO Names	Reported peptides	Normalized total ion account (TIC)						Average		t-Test	Log2 of Fold Change	Differential accumulation	Repetition count
					A 1	A 2	A 3	B 1	B 2	B 3	A	B	B / A	B / A	B / A	A	B
c18425_g4_i2_m.174676	caffeic acid 3-O-methyltransferase-like isoform X1	caffeic acid 3-O-methyltransferase-like	P:biosynthetic process; P:cellular process; F:protein binding; F:transferase activity	8	48515	1817	4304	88675	69008	86197	18212	81293.3	0.0182877	2.15825	UP	3	3
c33757_g1_i1_m.226016	superoxide dismutase [Mn] mitochondrial	superoxide dismutase [Mn], mitochondrial	P:response to acid chemical; P:response to stress; P:response to osmotic stress; P:metabolic process; P:response to xenobiotic stimulus; P:response to herbicide; P:response to abscisic acid; P:cellular process; P:removal of superoxide radicals; P:response to chemical; P:protein homotetramerization; F:catalytic activity; F:superoxide dismutase activity; F:binding; F:manganese ion binding; C:mitoch…	2	6782.5	5748.5	3902	18789.5	11764	23149	5477.67	17900.8	0.0221483	1.70839	UP	3	3
c14409_g1_i2_m.70673	aspartate aminotransferase	aspartate aminotransferase	P:methionine metabolic process; P:L-phenylalanine metabolic process; P:tryptophan catabolic process; P:tyrosine metabolic process; P:xenobiotic metabolic process; P:biosynthetic process; P:shade avoidance; P:phenylpropanoid metabolic process; P:auxin homeostasis; P:negative regulation of ethylene biosynthetic process; P:negative regulation of indoleacetic acid biosynthetic process via tryptophan;…	7	9196	5429	6421.67	14297.7	12651	14559	7015.56	13835.9	0.00589991	0.979786	UP	3	3
c9216_g1_i2_m.25016	isoflavone reductase homolog	isoflavone reductase homolog	F:catalytic activity	2	9109	7435.5	6872	13115	12163	17761	7805.5	14346.3	0.024325	0.878119	UP	3	3
c2678_g1_i1_m.5409	Zeaxanthin chloroplastic	zeaxanthin epoxidase, chloroplastic isoform X2	F:RNA binding; F:mRNA binding; F:protein binding; C:nucleus	3	10403.3	12249	13595.7	23734.3	17796	23722	12082.7	21750.8	0.0114356	0.848128	UP	3	3
c16823_g1_i2_m.117002	vestitone reductase-related family	protein HIGH CHLOROPHYLL FLUORESCENCE PHENOTYPE 244, chloroplastic-like	P:carbohydrate metabolic process; P:generation of precursor metabolites and energy; P:photosynthesis; P:cellular component organization; F:translation factor activity, RNA binding; F:transferase activity; C:chloroplast; C:thylakoid; C:membrane	5	21154.7	15470	17098.3	30688	35893	29927.7	17907.7	32169.6	0.00483274	0.845119	UP	3	3
c3008_g1_i1_m.6206	caffeoyl- O-methyltransferase	caffeoyl-CoA O-methyltransferase	P:metabolic process; P:coumarin biosynthetic process; P:methylation; P:response to cadmium ion; F:transferase activity; F:caffeoyl-CoA O-methyltransferase activity	7	26049	30465	30790.3	47753.3	36333.3	51102	29101.4	45062.9	0.0278314	0.630849	UP	3	3
c13926_g1_i2_m.64094	aldehyde dehydrogenase family 2 member mitochondrial	aldehyde dehydrogenase family 2 member B7, mitochondrial-like	P:metabolic process; F:catalytic activity; F:aldehyde dehydrogenase (NAD+) activity	4	23092.8	14635.5	16327.3	27456.1	27679	27066.4	18018.5	27400.5	0.0223079	0.60472	UP	3	3
c12239_g2_i1_m.46164	flowering locus K homology domain isoform X1	flowering locus K homology domain isoform X2	P:metabolic process; P:positive regulation of flower development; F:RNA binding; F:mRNA 3'-UTR binding; C:nucleus; C:cytoplasm; C:membrane	3	21928	19744.3	22026.5	11691	17144	12559.3	21232.9	13798.1	0.0158325	-0.621834	DOWN	3	3
c24729_g1_i1_m.215056	glutamine synthetase	glutamine synthetase nodule isozyme	P:reproduction; P:biosynthetic process; P:post-embryonic development; P:cell growth; P:cell differentiation; F:nucleotide binding; F:catalytic activity; C:cytoplasm	5	24735.7	23971	25539.7	15931.3	18696.7	10437.8	24748.8	15021.9	0.0169655	-0.720287	DOWN	3	3
c38159_g1_i1_m.231265	inositol-3-phosphate synthase	inositol-3-phosphate synthase	P:immune effector process; P:carbohydrate metabolic process; P:inositol biosynthetic process; P:lipid metabolic process; P:phosphatidylserine biosynthetic process; P:xenobiotic metabolic process; P:biosynthetic process; P:response to heat; P:response to toxic substance; P:response to high light intensity; P:response to auxin; P:embryo development ending in seed dormancy; P:cellular process; P:myo…	10	60135.3	97984.7	96535.7	47878.7	54362.7	47511.7	84885.2	49917.7	0.049842	-0.765963	DOWN	3	3
c17212_g1_i2_m.127116	chalcone isomerase	chalcone isomerase	P:biosynthetic process; F:catalytic activity	6	58567	69558	45382	29275.7	31752.3	33437.3	57835.7	31488.4	0.0205659	-0.877137	DOWN	3	3
c16752_g2_i2_m.115288	L-galactose-1-phosphate phosphatase	inositol monophosphatase 3	P:carbohydrate metabolic process; P:inositol biosynthetic process; P:lipid metabolic process; P:signal transduction; P:catabolic process; P:biosynthetic process; P:response to cold; P:L-ascorbic acid biosynthetic process; P:inositol phosphate dephosphorylation; P:response to karrikin; F:magnesium ion binding; F:binding; F:inositol monophosphate 1-phosphatase activity; F:L-galactose-1-phosphate ph…	3	18587.7	20923	24045.3	9745	10870.7	11368	21185.3	10661.2	0.00311528	-0.990693	DOWN	3	3
c7956_g1_i1_m.19756	sucrose synthase Sus1	sucrose synthase-like	P:response to salt stress; P:cellular component organization; P:response to cadmium ion; F:protein binding; F:translation factor activity, RNA binding; C:cytoplasm; C:cytosol; C:Cul4-RING E3 ubiquitin ligase complex	28	190751	187728	159994	80897	109917	78059	179491	89624.2	0.00312566	-1.00195	DOWN	3	3
c18830_g8_i1_m.198215	Lycopene cyclase	capsanthin/capsorubin synthase, chromoplastic-like	P:lipid metabolic process; P:transport; P:biosynthetic process; P:abscisic acid biosynthetic process; P:cellular process; P:xanthophyll biosynthetic process; F:catalytic activity; F:neoxanthin synthase activity; C:chloroplast; C:membrane	9	30591.7	30998	34424	14182.3	19482	13931.3	32004.6	15865.2	0.00177593	-1.01241	DOWN	3	3
c14233_g2_i1_m.68274	24-methylenesterol C-methyltransferase 2	24-methylenesterol C-methyltransferase 2	P:lipid metabolic process; P:biosynthetic process; P:multidimensional cell growth; P:xylem and phloem pattern formation; P:sterol biosynthetic process; P:methylation; P:negative regulation of DNA endoreduplication; P:negative regulation of DNA metabolic process; F:sterol 24-C-methyltransferase activity; F:transferase activity; C:endoplasmic reticulum; C:Golgi apparatus; C:membrane	2	9173.5	9501.5	9531.5	3656	5636	3452	9402.17	4248	0.00187056	-1.14621	DOWN	3	3
c18985_g1_i1_m.205706	flavonol sulfotransferase-like	flavonol sulfotransferase-like	P:response to acid chemical; P:metabolic process; P:cellular process; P:glucosinolate biosynthetic process; P:response to jasmonic acid stimulus involved in jasmonic acid and ethylene-dependent systemic resistance; P:innate immune response; P:multi-organism process; F:transferase activity; F:3-methylthiopropyl-desulfoglucosinolate sulfotransferase activity; F:4-methylthiobutyl-desulfoglucosinolat…	3	31837.7	38699.3	43885.7	18545.7	16084.3	16879.3	38140.9	17169.8	0.00416845	-1.15147	DOWN	3	3
c14867_g1_i1_m.78280	dihydroflavonol 4-reductase	dihydroflavonol 4-reductase	P:biosynthetic process; P:anthocyanin-containing compound biosynthetic process; F:nucleotide binding; F:catalytic activity; F:dihydrokaempferol 4-reductase activity; C:extrinsic component of endoplasmic reticulum membrane	4	76696	65757	46824.7	27288.7	26996.7	28206.2	63092.6	27497.2	0.0151486	-1.19819	DOWN	3	3
c13607_g1_i1_m.60110	phenylalanine ammonia-lyase	phenylalanine ammonia-lyase	P:response to oxidative stress; P:catabolic process; P:biosynthetic process; P:pollen development; P:phenylpropanoid biosynthetic process; P:response to gibberellin; P:drought recovery; P:cellular process; P:response to UV-B; P:protein arginylation; P:antibiotic catabolic process; P:secondary metabolic process; P:xenobiotic catabolic process; P:hormone catabolic process; P:salicylic acid cataboli…	13	36194.6	44787.3	40273.3	16428.3	17283	15771.3	40418.4	16494.2	0.000686825	-1.29305	DOWN	3	3
c29454_g1_i1_m.221039	alpha-xylosidase 1-like	alpha-xylosidase 1-like	P:carbohydrate metabolic process; P:xyloglucan metabolic process; P:xylan catabolic process; P:response to cadmium ion; F:xylan 1,4-beta-xylosidase activity; F:hydrolase activity; F:carbohydrate binding; F:alpha-L-arabinofuranosidase activity; F:xyloglucan 1,6-alpha-xylosidase activity; C:plant-type cell wall; C:plasmodesma; C:chloroplast; C:apoplast	13	57115.3	97059.3	110568	34107.7	41727.3	30690	88247.6	35508.3	0.0322609	-1.3134	DOWN	3	3
c10895_g1_i2_m.34986	probable cinnamyl alcohol dehydrogenase 9	probable cinnamyl alcohol dehydrogenase 9	P:response to cytokinin; P:lignin biosynthetic process; F:catalytic activity; F:binding; F:cinnamyl-alcohol dehydrogenase activity; C:apoplast	8	105242	129593	136840	43088	58133.7	47415	123892	49545.6	0.00213874	-1.32225	DOWN	3	3
c18959_g2_i1_m.204646	chalcone synthase 1	chalcone synthase 1-like	P:biosynthetic process; P:flavonoid biosynthetic process; P:secondary metabolic process; F:naringenin-chalcone synthase activity; F:transferase activity	14	69051.4	60233	59071.3	22318.9	22078.7	25294.5	62785.2	23230.7	0.0002831	-1.43439	DOWN	3	3
c14299_g1_i1_m.69204	isoflavone reductase homolog	isoflavone reductase homolog	P:biosynthetic process; P:cellular process; P:secondary metabolic process; P:response to chemical; F:catalytic activity; C:membrane	7	66404.7	70555.7	90328.7	29370	25037.3	28462.7	75763	27623.3	0.0030248	-1.45561	DOWN	3	3
c18296_g3_i1_m.167460	anthocyanidin 3-O-glucosyltransferase 5-like	anthocyanidin 3-O-glucosyltransferase 5-like	F:transferase activity; F:quercetin 3-O-glucosyltransferase activity; F:quercetin 7-O-glucosyltransferase activity; C:intracellular membrane-bounded organelle	8	40707.7	46382	41403	17091.7	17166.7	12303	42830.9	15520.4	0.000342593	-1.46448	DOWN	3	3
c13067_g1_i1_m.54340	phospho-2-dehydro-3-deoxyheptonate aldolase chloroplastic-like	phospho-2-dehydro-3-deoxyheptonate aldolase 1, chloroplastic-like	P:biosynthetic process; P:cellular process; F:transferase activity; C:chloroplast	6	44830.7	56627.7	56370	17303.4	20071	17297.7	52609.4	18224	0.00100451	-1.52948	DOWN	3	3
c5618_g1_i1_m.11614	anthocyanidin reductase	anthocyanidin reductase	P:negative regulation of flavonoid biosynthetic process; F:catalytic activity; F:anthocyanidin reductase activity	10	91632.3	79079.7	83618.7	29398.3	24839.3	31150.3	84776.9	28462.7	0.000166502	-1.5746	DOWN	3	3
c5143_g1_i1_m.10545	4-coumarate-- ligase-like 9	4-coumarate--CoA ligase-like 9	P:jasmonic acid biosynthetic process; P:hormone biosynthetic process; F:catalytic activity; F:fatty-acyl-CoA synthase activity; C:peroxisome; C:membrane	2	37096.5	36203	32780.5	8859.5	16845	8540	35360	11414.8	0.00136671	-1.63121	DOWN	3	3
c17578_g1_i1_m.137940	bifunctional 3-dehydroquinate dehydratase shikimate chloroplastic-like	bifunctional 3-dehydroquinate dehydratase/shikimate dehydrogenase, chloroplastic-like	P:biosynthetic process; P:chorismate biosynthetic process; P:embryo development ending in seed dormancy; P:cellular process; P:shikimate metabolic process; F:catalytic activity; F:shikimate 3-dehydrogenase (NADP+) activity; C:chloroplast stroma	4	21389.7	17955.7	18704	6337	6285	5887.67	19349.8	6169.89	0.00023369	-1.649	DOWN	3	3
c18959_g4_i1_m.204683	chalcone synthase	chalcone synthase	P:biosynthetic process; F:transferase activity	14	172289	156018	139356	43301.1	47995.6	46309.8	155888	45868.9	0.000331639	-1.76492	DOWN	3	3
c20345_g1_i1_m.209802	phospho-2-dehydro-3-deoxyheptonate aldolase chloroplastic	phospho-2-dehydro-3-deoxyheptonate aldolase 1, chloroplastic-like	P:biosynthetic process; P:cellular process; F:transferase activity; C:chloroplast	10	52440.7	42297.7	43289.3	13349.7	14725.7	11594.7	46009.2	13223.3	0.000613099	-1.79884	DOWN	3	3
c20443_g1_i1_m.210023	flavonol synthase flavanone 3-hydroxylase	flavonol synthase/flavanone 3-hydroxylase-like	F:catalytic activity; F:binding	4	21492.3	18309	14470	5673	3370	6497.33	18090.4	5180.11	0.00446341	-1.80417	DOWN	3	3
c1183_g1_i1_m.2006	benzoate carboxyl methyltransferase-like	benzoate carboxyl methyltransferase-like	P:defense response; P:metabolic process; P:response to wounding; P:methylation; P:multi-organism process; P:response to other organism; F:binding; F:S-adenosylmethionine-dependent methyltransferase activity; F:transferase activity; F:2-phytyl-1,4-naphthoquinone methyltransferase activity; F:S-adenosyl-L-methionine:benzoic acid carboxyl methyl transferase activity	8	40031.7	30261.3	25034	8324.33	10961.7	6341.33	31775.7	8542.44	0.00719626	-1.8952	DOWN	3	3
c12162_g1_i1_m.45591	(-)-germacrene D synthase	beta-caryophyllene synthase	P:farnesyl diphosphate metabolic process; P:sesquiterpene biosynthetic process; F:sesquiterpene synthase activity	2	46209	51862.5	86299	13802	21127	14486	61456.8	16471.7	0.0242312	-1.89959	DOWN	3	3
c9033_g1_i1_m.23910	8-hydroxygeraniol dehydrogenase-like	probable mannitol dehydrogenase	P:biosynthetic process; P:lignin biosynthetic process; P:cellular process; P:secondary metabolic process; F:nucleotide binding; F:catalytic activity	6	23170.3	20485	23382.7	4939.33	7584.33	4818	22346	5780.56	0.000217056	-1.95074	DOWN	3	3
c2855_g1_i1_m.5748	naringenin,2-oxoglutarate 3-dioxygenase	naringenin,2-oxoglutarate 3-dioxygenase	P:biosynthetic process; P:response to light stimulus; P:flavonoid biosynthetic process; P:response to UV-B; F:catalytic activity; F:binding; F:naringenin 3-dioxygenase activity	15	73285.7	67358.3	71899.3	18742	15780.3	20084.3	70847.8	18202.2	1.79438e-05	-1.96061	DOWN	3	3
c21117_g1_i1_m.211197	dihydroflavonol 4-reductase	dihydroflavonol 4-reductase	P:biosynthetic process; P:anthocyanin-containing compound biosynthetic process; F:catalytic activity; F:dihydrokaempferol 4-reductase activity; C:extrinsic component of endoplasmic reticulum membrane	5	102158	86366.7	59247.3	18049.3	23897.7	18232.5	82590.7	20059.8	0.00785698	-2.04167	DOWN	3	3
c3027_g2_i1_m.6315	anthocyanidin synthase	leucoanthocyanidin dioxygenase	P:response to acid chemical; P:xenobiotic metabolic process; P:vacuole organization; P:response to wounding; P:anthocyanin-containing compound biosynthetic process; P:response to jasmonic acid; P:proanthocyanidin biosynthetic process; F:catalytic activity; F:binding; F:leucocyanidin oxygenase activity	4	62969	44111	41184.5	13539.5	10033	10657.5	49421.5	11410	0.00532796	-2.11484	DOWN	3	3
c17965_g2_i5_m.153090	(E)-beta-farnesene synthase-like	alpha-copaene synthase-like	P:lipid metabolic process; P:biosynthetic process; P:cellular process; P:farnesyl diphosphate metabolic process; P:cadinene biosynthetic process; F:catalytic activity; F:(+)-delta-cadinene synthase activity	2	62466	64434.5	59707.5	9289	14002.5	8248	62202.7	10513.2	2.0865e-05	-2.56478	DOWN	3	3
c18279_g3_i1_m.166855	phenylalanine ammonia-lyase	phenylalanine ammonia-lyase	P:catabolic process; P:biosynthetic process; P:cellular process; P:secondary metabolic process; F:catalytic activity; C:cytoplasm	6	9336.84	10929.6	11352.5	1056.2	972.191	1020.19	10539.6	1016.19	0.000100954	-3.37458	DOWN	3	3
c18176_g1_i3_m.162114	(-)-germacrene D synthase	(-)-germacrene D synthase-like	P:lipid metabolic process; P:biosynthetic process; P:cellular process; P:farnesyl diphosphate metabolic process; P:sesquiterpene biosynthetic process; F:catalytic activity; F:binding; F:sesquiterpene synthase activity	7	32374	38954.7	42224	3319.5	1386	3257.5	37850.9	2654.33	0.000288455	-3.83391	DOWN	3	3
c17935_g4_i10_m.151906	chorismate chloroplastic-like	chorismate synthase, chloroplastic-like	P:cellular amino acid biosynthetic process; P:biosynthetic process; P:aromatic amino acid family biosynthetic process; P:chorismate biosynthetic process; P:cellular process; F:nucleotide binding; F:catalytic activity; F:chorismate synthase activity; F:FMN binding; C:nucleolus; C:cytosol; C:chloroplast; C:chloroplast stroma	5	19342	3897.67	4761.33	12848	22404.7	13940.7	9333.67	16397.8	0.29375	0.812984	UNCHANGED	3	3
c15481_g1_i1_m.88545	betaine aldehyde dehydrogenase chloroplastic	betaine aldehyde dehydrogenase 1, chloroplastic	P:metabolic process; P:response to water deprivation; P:response to salt stress; P:response to abscisic acid; P:cellular response to anoxia; F:catalytic activity; F:betaine-aldehyde dehydrogenase activity; C:cell wall; C:peroxisome; C:cytosol; C:chloroplast; C:leucoplast	5	11274	6055.67	6223	10034.7	11374.3	9928.67	7850.89	10445.9	0.217417	0.412007	UNCHANGED	3	3
c1816_g1_i1_m.3372	beta-glucosidase 11-like	beta-glucosidase 11-like	P:carbohydrate metabolic process; P:anthocyanin-containing compound metabolic process; P:response to karrikin; P:glycosyl compound metabolic process; F:beta-glucosidase activity; F:hydrolase activity; C:vacuole; C:peroxisome	2	11553.6	11673	11534.7	15576.4	15163.8	14551.8	11587.1	15097.4	0.000308172	0.381781	UNCHANGED	3	3
c15486_g2_i1_m.88591	chaperone mitochondrial	chaperone protein ClpB4, mitochondrial	P:response to stress; P:response to abiotic stimulus; P:cellular process; F:nucleotide binding; F:hydrolase activity; C:cytoplasm; C:mitochondrion; C:chloroplast stroma; C:chloroplast envelope	2	8952.51	10616.2	9795.72	12681.8	13063.7	12339.9	9788.13	12695.1	0.00515667	0.375172	UNCHANGED	3	3
c8802_g1_i2_m.22923	universal stress PHOS32	Adenine nucleotide alpha hydrolases-like superfamily protein	F:AMP binding; F:hydrolase activity; C:plasma membrane	3	27158	22388	12574	29014.3	21856.3	29693	20706.7	26854.6	0.283865	0.375072	UNCHANGED	3	3
c17884_g1_i7_m.149789	Chaperone chloroplastic	chaperone protein ClpB3, chloroplastic-like	P:response to stress; P:response to abiotic stimulus; P:cellular process; F:nucleotide binding; F:hydrolase activity; C:cytoplasm; C:chloroplast	7	19217.3	16514.3	15201	21420	24095	20296.3	16977.6	21937.1	0.0385237	0.369745	UNCHANGED	3	3
c33691_g1_i1_m.225847	Caffeic acid 3-O-methyltransferase	Caffeic acid 3-O-methyltransferase	P:response to acid chemical; P:xenobiotic metabolic process; P:biosynthetic process; P:response to wounding; P:response to toxic substance; P:response to ethylene; P:response to salicylic acid; P:lignin biosynthetic process; P:cellular process; P:melatonin biosynthetic process; P:methylation; P:response to hydrogen peroxide; P:response to antibiotic; P:flavonol biosynthetic process; F:protein bin…	16	67071.7	45760	28862	59498.3	58748.7	57473.3	47231.2	58573.4	0.363491	0.310506	UNCHANGED	3	3
c16343_g1_i2_m.105746	2-methylene-furan-3-one reductase	2-methylene-furan-3-one reductase	P:response to stress; P:response to abiotic stimulus; F:catalytic activity; F:binding; C:chloroplast; C:thylakoid	7	89098.7	74094	68415.7	90518.3	128053	68284	77202.8	95618.4	0.37587	0.308636	UNCHANGED	3	3
c1440_g1_i2_m.2353	cinnamyl alcohol dehydrogenase 1	cinnamyl alcohol dehydrogenase 1	P:reproduction; P:biosynthetic process; P:post-embryonic development; P:lignin biosynthetic process; P:secondary metabolic process; P:cell differentiation; P:response to karrikin; F:catalytic activity; F:binding; F:cinnamyl-alcohol dehydrogenase activity; C:cytosol	9	31387.7	41199	36940.7	49478	35461	48341.3	36509.1	44426.8	0.210703	0.283173	UNCHANGED	3	3
c8411_g1_i1_m.21464	NAD(P)-binding Rossmann-fold superfamily isoform 1	Sanguinarine reductase	P:defense response to bacterium; P:multi-organism process; F:catalytic activity; F:copper ion binding; C:chloroplast; C:chloroplast stroma; C:thylakoid; C:apoplast	9	37331.3	25269	46776	47042	32736.3	51491.7	36458.8	43756.7	0.434543	0.263237	UNCHANGED	3	3
c11761_g2_i3_m.42076	aldo-keto reductase family 4 member C9-like	NADPH-dependent aldo-keto reductase, chloroplastic	P:metabolic process; P:response to cold; P:response to water deprivation; P:response to salt stress; P:response to cadmium ion; F:catalytic activity; F:alcohol dehydrogenase (NADP+) activity; F:steroid dehydrogenase activity; F:NADP+ binding; C:nucleus; C:cytosol; C:chloroplast	10	37022.7	47310.7	31666	42872	41566	44019	38666.4	42819	0.421838	0.147169	UNCHANGED	3	3
c33846_g1_i1_m.226226	2-Cys peroxiredoxin chloroplastic	2-Cys peroxiredoxin BAS1, chloroplastic	P:metabolic process; P:response to cold; P:cellular homeostasis; P:response to chemical; P:defense response to bacterium; P:multi-organism process; P:cellular oxidant detoxification; F:catalytic activity; F:peroxidase activity; F:peroxiredoxin activity; C:chloroplast stroma; C:thylakoid; C:chloroplast envelope; C:stromule; C:apoplast	15	428322	381069	354137	418463	425491	422616	387843	422190	0.189888	0.12242	UNCHANGED	3	3
c14441_g2_i1_m.70971	bifunctional epoxide hydrolase 2-like	bifunctional epoxide hydrolase 2-like	P:protein targeting to peroxisome; P:xenobiotic metabolic process; P:cellular calcium ion homeostasis; P:inflammatory response; P:metabolic process; P:regulation of blood pressure; P:response to toxic substance; P:positive regulation of gene expression; P:peptide transport; P:epoxygenase P450 pathway; P:cholesterol homeostasis; P:long-chain fatty acid biosynthetic process; P:stilbene catabolic pr…	2	6771	6656	8643	7968	8119	7836	7356.67	7974.33	0.395258	0.116312	UNCHANGED	3	3
c11835_g1_i1_m.42805	anthranilate synthase alpha subunit chloroplastic	anthranilate synthase alpha subunit 1, chloroplastic	P:tryptophan biosynthetic process; P:biosynthetic process; P:cellular process; P:regulation of auxin biosynthetic process; F:catalytic activity; F:anthranilate synthase activity; C:anthranilate synthase complex; C:chloroplast	3	5074.8	5271.59	6581.28	5515.52	6649.2	6085	5642.56	6083.24	0.486172	0.10849	UNCHANGED	3	3
c15747_g1_i1_m.93155	2-methylene-furan-3-one reductase-like	2-methylene-furan-3-one reductase	P:metabolic process; P:response to cold; P:cellular process; F:catalytic activity; F:binding; F:enone reductase activity; F:2-alkenal reductase (NADP+) activity; C:chloroplast stroma; C:thylakoid; C:chloroplast envelope; C:stromule; C:apoplast	15	84397.3	100877	113363	108909	96356.7	111759	99545.9	105675	0.559101	0.086199	UNCHANGED	3	3
c16094_g1_i2_m.99965	beta-glucosidase 42	beta-glucosidase 42-like	P:carbohydrate metabolic process; P:catabolic process; P:induced systemic resistance, ethylene mediated signaling pathway; P:cellular process; P:secondary metabolic process; P:cellular response to reactive oxygen species; P:multi-organism process; P:cellular response to iron ion; P:cellular response to xenobiotic stimulus; P:cellular response to nitric oxide; P:response to bronchodilator; P:glyco…	2	11840.6	16078.2	15387.3	14827.1	16991.1	14055.3	14435.3	15291.2	0.616719	0.0830941	UNCHANGED	3	3
c38242_g1_i1_m.231471	1-deoxy-D-xylulose 5-phosphate reductoisomerase	1-deoxy-D-xylulose 5-phosphate reductoisomerase, chloroplastic	P:lipid metabolic process; P:biosynthetic process; P:cellular process; P:isopentenyl diphosphate biosynthetic process, methylerythritol 4-phosphate pathway involved in terpenoid biosynthetic process; F:nucleotide binding; F:catalytic activity; F:protein binding; F:manganese ion binding; F:1-deoxy-D-xylulose-5-phosphate reductoisomerase activity; F:NADPH binding	11	32949.7	29013	30588.7	29403.3	34862.3	29419	30850.4	31228.2	0.868887	0.0175592	UNCHANGED	3	3
c34207_g1_i1_m.226905	chaperone chloroplastic	chaperone protein ClpC1, chloroplastic	P:proteolysis; P:response to stress; P:response to abiotic stimulus; P:chloroplast organization; P:response to cytokinin; P:cellular process; P:regulation of chlorophyll biosynthetic process; P:peptide transport; P:protein metabolic process; P:protein hexamerization; P:protein import into chloroplast stroma; F:nucleotide binding; F:ATP-dependent peptidase activity; F:protein binding; F:hydrolase …	29	124923	106514	93164.3	109856	118591	98456	108201	108968	0.947265	0.0101907	UNCHANGED	3	3
c13789_g1_i1_m.62351	4-diphosphocytidyl-2-C-methyl-D-erythritol chloroplastic	4-diphosphocytidyl-2-C-methyl-D-erythritol kinase, chloroplastic	P:lipid metabolic process; P:biosynthetic process; P:phosphorylation; F:nucleotide binding; F:kinase activity; F:4-(cytidine 5'-diphospho)-2-C-methyl-D-erythritol kinase activity; C:chloroplast; C:chromoplast	5	24300.3	32531	30245.3	29713.7	26376.3	29166	29025.6	28418.7	0.830826	-0.0304848	UNCHANGED	3	3
c19026_g1_i1_m.207560	carotenoid 9,10(9 ,10 )-cleavage dioxygenase 1	carotenoid 9,10(9',10')-cleavage dioxygenase 1	P:lipid metabolic process; P:catabolic process; P:cellular process; F:catalytic activity; F:binding; C:chloroplast	13	97585.7	90937.3	98072.7	85799.3	87149.3	83259.7	95531.9	85402.8	0.0169094	-0.161699	UNCHANGED	3	3
c10154_g1_i1_m.30845	peroxidase 3-like	peroxidase 3-like	P:response to stress; P:catabolic process; P:response to desiccation; P:response to cold; P:plant-type cell wall organization; P:cellular process; P:response to chemical; P:hyperosmotic salinity response; P:cellular oxidant detoxification; F:catalytic activity; F:peroxidase activity; F:binding; C:extracellular region; C:nucleus; C:endoplasmic reticulum; C:plant-type cell wall; C:plasmodesma	15	107824	113578	71470.2	84537.7	81166	86192.6	97624.2	83965.4	0.361338	-0.217443	UNCHANGED	3	3
c38938_g1_i1_m.232696	probable chalcone--flavonone isomerase 3	probable chalcone--flavonone isomerase 3	P:flavonoid biosynthetic process; P:response to karrikin; F:catalytic activity; F:chalcone isomerase activity; C:endoplasmic reticulum	6	68033.7	61862.7	40903.7	52003.7	36513.3	56210.3	56933.3	48242.4	0.440649	-0.238971	UNCHANGED	3	3
c16732_g1_i4_m.114656	peptidyl-prolyl cis-trans isomerase FKBP20- chloroplastic isoform X1	peptidyl-prolyl cis-trans isomerase FKBP20-2, chloroplastic isoform X1	P:protein peptidyl-prolyl isomerization; P:cellular protein modification process; P:photosystem II assembly; P:chaperone-mediated protein folding; F:peptidyl-prolyl cis-trans isomerase activity; F:catalytic activity; F:FK506 binding; F:oxidoreductase activity; C:chloroplast; C:membrane; C:thylakoid lumen	2	11269	16326.5	19212	13965	6180	18571	15602.5	12905.3	0.564261	-0.27381	UNCHANGED	3	3
c16383_g2_i1_m.106505	latex abundant family	metacaspase-4	P:response to UV-C; P:hydrogen peroxide-mediated programmed cell death; P:protein autoprocessing; P:positive regulation of programmed cell death; P:cellular response to antibiotic; P:cellular response to xenobiotic stimulus; P:cellular response to toxic substance; F:cysteine-type endopeptidase activity; F:identical protein binding; C:cytosol; C:plasma membrane; C:plasmodesma; C:chloroplast	2	16139	18911.5	20863	13981	14848.5	15764	18637.8	14864.5	0.0614989	-0.326363	UNCHANGED	3	3
c17356_g1_i3_m.131398	anthranilate synthase alpha subunit chloroplastic-like isoform X1	anthranilate synthase alpha subunit 2, chloroplastic isoform X1	P:tryptophan biosynthetic process; P:biosynthetic process; P:cellular process; F:catalytic activity; F:anthranilate synthase activity; C:anthranilate synthase complex; C:chloroplast	8	12717.7	18518.7	21909.3	15190	12924	14086	17715.2	14066.7	0.257042	-0.332709	UNCHANGED	3	3
c17589_g1_i1_m.138358	zeta-carotene chloroplastic chromoplastic	zeta-carotene desaturase, chloroplastic/chromoplastic	P:lipid metabolic process; P:biosynthetic process; P:cellular process; P:carotenoid biosynthetic process; P:9,9'-di-cis-zeta-carotene desaturation to 7,9,7',9'-tetra-cis-lycopene; P:lycopene biosynthetic process; F:catalytic activity; F:9,9'-dicis-carotene:quinone oxidoreductase activity; C:chloroplast; C:chromoplast; C:chloroplast envelope	8	28436.3	22971	20304.3	16783.3	24980	15016.3	23903.9	18926.6	0.270126	-0.336833	UNCHANGED	3	3
c38151_g1_i1_m.231244	geranylgeranyl diphosphate chloroplastic	geranylgeranyl diphosphate reductase, chloroplastic	P:biosynthetic process; P:vitamin E biosynthetic process; P:photosynthesis; P:chlorophyll biosynthetic process; P:geranylgeranyl diphosphate metabolic process; P:phytyl diphosphate biosynthetic process; F:nucleotide binding; F:catalytic activity; F:geranylgeranyl reductase activity; C:chloroplast; C:chloroplast thylakoid membrane; C:thylakoid; C:chloroplast envelope; C:membrane	14	164854	167019	115184	58327.3	161047	124456	149019	114610	0.375011	-0.378761	UNCHANGED	3	3
c17947_g1_i1_m.152247	SGT1 homolog B	protein SGT1 homolog B	P:ubiquitin-dependent protein catabolic process; P:response to heat; P:auxin-activated signaling pathway; P:jasmonic acid mediated signaling pathway; P:negative regulation of seed germination; P:regulation of innate immune response; P:multi-organism process; P:cellular response to acid chemical; P:regulation of defense response to fungus; F:protein binding; C:nucleus; C:cytosol; C:SCF ubiquitin l…	2	15915	15264	8637.5	9840.5	9904.5	10590.5	13272.2	10111.8	0.247727	-0.392359	UNCHANGED	3	3
c16492_g1_i1_m.108983	3-ketoacyl- thiolase peroxisomal	3-ketoacyl-CoA thiolase 2, peroxisomal	P:lipid metabolic process; P:fatty acid beta-oxidation; P:catabolic process; P:response to wounding; P:jasmonic acid biosynthetic process; P:positive regulation of abscisic acid-activated signaling pathway; P:cellular process; P:glyoxysome organization; P:response to chemical; P:hormone biosynthetic process; P:positive regulation of cellular response to alcohol; F:acetyl-CoA C-acyltransferase act…	15	106479	113520	118836	85602.3	95663	76096	112945	85787.1	0.0153361	-0.396783	UNCHANGED	3	3
c16762_g1_i1_m.115510	phospholipase D alpha 1	phospholipase D alpha 1	P:lipid metabolic process; P:fatty acid metabolic process; P:catabolic process; P:positive regulation of abscisic acid-activated signaling pathway; P:seed germination; P:cellular process; P:regulation of stomatal movement; P:leaf shaping; P:positive regulation of GTPase activity; P:response to cadmium ion; P:cellular response to acid chemical; P:positive regulation of cellular response to alcohol…	22	34927.3	47301.3	58315.7	36548.3	38056	31662	46848.1	35422.1	0.179208	-0.403341	UNCHANGED	3	3
c25283_g1_i1_m.216174	peroxidase 3-like	peroxidase 3-like	P:response to stress; P:catabolic process; P:response to desiccation; P:response to cold; P:plant-type cell wall organization; P:cellular process; P:response to chemical; P:hyperosmotic salinity response; P:cellular oxidant detoxification; F:catalytic activity; F:peroxidase activity; F:binding; C:extracellular region; C:nucleus; C:endoplasmic reticulum; C:plant-type cell wall; C:plasmodesma	18	278442	356234	294528	244181	213387	241337	309735	232968	0.0402897	-0.4109	UNCHANGED	3	3
c3042_g1_i1_m.6370	LL-diaminopimelate chloroplastic isoform X1	LL-diaminopimelate aminotransferase, chloroplastic isoform X2	P:biosynthetic process; P:response to cytokinin; P:systemic acquired resistance, salicylic acid mediated signaling pathway; P:cellular response to hormone stimulus; P:innate immune response; P:multi-organism process; P:cellular response to acid chemical; P:cellular response to antibiotic; P:cellular response to xenobiotic stimulus; F:binding; F:copper ion binding; F:L,L-diaminopimelate aminotrans…	7	23196.7	21098.3	25531	16784.7	17404.3	14924.3	23275.3	16371.1	0.00958271	-0.50765	UNCHANGED	3	3
c3253_g1_i1_m.6844	3-phosphoshikimate 1-carboxyvinyltransferase 2	3-phosphoshikimate 1-carboxyvinyltransferase 2	P:biosynthetic process; P:chorismate biosynthetic process; P:cellular process; F:3-phosphoshikimate 1-carboxyvinyltransferase activity; F:transferase activity; C:chloroplast stroma	7	32256.3	26615	31428	19280.7	21139	20528.3	30099.8	20316	0.00603751	-0.567136	UNCHANGED	3	3
c5616_g1_i1_m.11591	4-hydroxy-3-methylbut-2-en-1-yl diphosphate synthase (ferredoxin) chloroplastic	4-hydroxy-3-methylbut-2-en-1-yl diphosphate synthase (ferredoxin), chloroplastic	P:lipid metabolic process; P:biosynthetic process; P:response to bacterium; P:systemic acquired resistance, salicylic acid mediated signaling pathway; P:cellular process; P:isopentenyl diphosphate biosynthetic process, methylerythritol 4-phosphate pathway; P:cellular response to hormone stimulus; P:innate immune response; P:multi-organism process; P:cellular response to acid chemical; P:cellular …	21	132028	98296.3	91167.3	67521.7	79333.3	67228.7	107164	71361.2	0.0536017	-0.586608	UNCHANGED	3	3
c17944_g3_i2_m.152179	UBP1-associated 2C	UBP1-associated protein 2C	P:mRNA polyadenylation; P:mRNA cleavage; P:inflammatory response; P:cell death; P:ethylene biosynthetic process; P:leaf senescence; P:response to lipopolysaccharide; P:hormone biosynthetic process; P:multi-organism process; P:3'-UTR-mediated mRNA stabilization; F:RNA binding; F:protein kinase binding; F:mRNA 3'-UTR AU-rich region binding; C:nucleus; C:nucleoplasm; C:nucleolus; C:cytoplasm; C:mRNA…	4	31296.3	27906.7	17343.3	15025.3	18797	15935.3	25515.4	16585.9	0.109494	-0.621414	UNCHANGED	3	3
c15518_g1_i3_m.89209	leucoanthocyanidin reductase-like	leucoanthocyanidin reductase-like	F:catalytic activity	2	7205	18321	17330	8618	8866.5	8608	14285.3	8697.5	0.190863	-0.715862	UNCHANGED	3	3
c20420_g1_i1_m.209961	cinnamate beta-D-glucosyltransferase-like	gallate 1-beta-glucosyltransferase	P:anthocyanin-containing compound biosynthetic process; P:cinnamic acid ester metabolic process; P:cellular process; P:response to UV-B; P:secondary metabolic process; P:response to karrikin; F:transferase activity; F:sinapate 1-glucosyltransferase activity; F:quercetin 3-O-glucosyltransferase activity; F:quercetin 7-O-glucosyltransferase activity; C:cytoplasm; C:intracellular membrane-bounded or…	2	17666.5	11914.5	11677	8961.5	6183	8650	13752.7	7931.5	0.0534167	-0.794046	UNCHANGED	3	3
c18741_g1_i1_m.192401	Leucine-rich repeat family	Anthocyanin 3'-O-beta-glucosyltransferase	F:transferase activity	5	34646.7	116806	97859.7	30889	13917.3	29123	83104.2	24643.1	0.0829229	-1.75374	UNCHANGED	3	3
c10150_g1_i1_m.30821	ECERIFERUM 26-like	protein ECERIFERUM 26-like	P:pollen development; P:wax biosynthetic process; P:very long-chain fatty acid biosynthetic process; F:transferase activity; C:cytosol; C:chloroplast thylakoid membrane	2	0	20893.5	15863.5	5665	6061	10672.5	18378.5	7466.17	─	─	─	2	3
